# Dissecting Oxidative Stress and Organismic Response to various Temperature Regimes in the midge C. riparius

**DOI:** 10.1101/2025.05.28.656541

**Authors:** Burak Bulut, Maximilian Geiss, Markus Bernard, Halina Binde Doria, Barbara Feldmeyer, Markus Pfenninger

## Abstract

Oxidative stress, driven by reactive oxygen species (ROS), poses a major challenge for organisms facing temperature fluctuations. This study provides the first direct *in vivo* measurements of ROS production in an insect, *Chironomus riparius*, across a broad range of ecologically relevant temperatures. We observed a U-shaped pattern of oxidative stress, with minimal ROS levels within an optimal thermal window (12-18°C) and significantly elevated stress at both cold and warm extremes. Crucially, our findings reveal distinct underlying molecular mechanisms for ROS generation at these extremes: at low temperatures, ROS production is predominantly of the superoxide group, linked to hypoxia-induced hemoglobin autoxidation. Conversely, at high temperatures, the hydrogen peroxide group dominates, associated with increased metabolic rate and heat stress signaling pathways. Transcriptomic analysis shows that *C. riparius*’s antioxidant defense system adapts accordingly, selectively upregulating mechanisms to counteract the specific dominant ROS type at different temperatures. This mechanistically differentiated oxidative stress and the modulated organismic response profoundly impacts the overall ecological success and evolution of *C. riparius* as a model for thermal stress in ectotherms.

**Summary Statement:** This study shows that cold and heat stress activate different oxidative damage pathways in midge larvae, explaining how organisms face unique physiological limits in thermal extremes.
