## Supplemental Data 1 for "Dissecting Oxidative Stress and Organismic Response to various Temperature Regimes in the midge C. riparius"

### Sheet: Summary
Bulut:Functional insights into thermal stress: Linking temperature, in vivo ROS production, composition, and molecular responses in an aquatic ectotherm
Supplementary Data 1
Sheets
RFI	Raw and normalized Relative Fluorescence Intensity (RFI) values.
Gene ID	Gene IDs, Uniprot IDs, and Reactive Oxygen Species (ROS) targets for 118 ROS related genes.
ROS Genes	Directly ROS producing or scavenging gene list.
Broken Stick Model	Broken Stick Model analysis for Principal Component Analysis (PCA).
Statistical Test for Sample Score	Statistical test for PC1, PC2 and PC3.
PCA Scores	PCA score results.

### Sheet: RFI
CellROX Orange			CellROX Red					Mean Orange Values				Mean Normalized Orange Values
Name	Mean	Normalized	Name	Value	Normalized				Hessen				Hessen
4_h1r	81.6542	0.59471	4_h1r	25.5889	0.491996			4°C	75.2551			4°C	0.551539
4_h2r	50.3964	0.367051	4_h2r	21.3326	0.410161			8°C	51.0527			8°C	0.371132
4_h3r	77.8224	0.566802	4_h3r	14.5137	0.279054			12°C	14.7928			12°C	0.0785733
4_h4r	80.5314	0.586532	4_h4r	19.4526	0.374014			16°C	8.81345			16°C	0.0670565
4_h5r	81.8448	0.596098	4_h5r	15.4281	0.296635			20°C	46.3782			20°C	0.354892
4_h6r	75.0629	0.546704	4_h6r	24.3891	0.468929			24°C	30.8011			24°C	0.213883
4_h7r	62.0928	0.452239	4_h7r	24.0128	0.461692			28°C	87.5092			28°C	0.652909
4_h8r	66.1356	0.481684	4_h8r	14.4284	0.277413
4_h9r	76.4989	0.557163	4_h9r	21.5416	0.41418			Mean Red Values				Mean Normalized Red Values
4_h10r	85.9307	0.625857	4_h10r	18.2496	0.350884				Hessen				Hessen
4_h11r	70.541	0.51377	4_h11r	18.4343	0.354435			4°C	19.948			4°C	0.383538
4_h12r	93.6045	0.681748	4_h12r	20.9528	0.402859			8°C	7.67769			8°C	0.147617
4_h13r	75.3673	0.548921	4_h13r	24.6941	0.474793			12°C	4.97422			12°C	0.0956376
4_h14r	84.5441	0.615758	4_h14r	15.8653	0.305041			16°C	2.67198			16°C	0.0513725
4_h15r	64.6321	0.470733	4_h15r	19.1113	0.367451			20°C	29.1496			20°C	0.560458
4_h16r	61.0151	0.44439	4_h16r	20.1987	0.388359			24°C	3.53687			24°C	0.0680017
4_h17r	45.0396	0.328036	4_h17r	22.3447	0.42962			28°C	5.84257			28°C	0.112333
4_h18r	117.359	0.854761	4_h18r	23.1109	0.444351
4_h19r	79.7747	0.581021	4_h19r	17.5211	0.336878			Differential ROS Hessen
4_h20r	84.6889	0.616813	4_h20r	17.7886	0.34202				Orange	Red	Substracted
8_h1r	37.6697	0.274359	8_h1r	6.57432	0.126403			4°C	0.551539	0.383538	0.168001
8_h2r	29.8861	0.217669	8_h2r	11.6049	0.223126			8°C	0.371132	0.147617	0.223515
8_h3r	51.4814	0.374953	8_h3r	6.59072	0.126718			12°C	0.0785733	0.0956376	-0.0170643
8_h4r	97.377	0.709223	8_h4r	8.33258	0.160209			16°C	0.0670565	0.0513725	0.015684
8_h5r	10.6315	0.0774325	8_h5r	8.30705	0.159718			20°C	0.354892	0.560458	-0.205566
8_h6r	33.1692	0.241581	8_h6r	5.37731	0.103388			24°C	0.213883	0.0680017	0.145881
8_h7r	38.3493	0.279309	8_h7r	7.19207	0.13828			28°C	0.652909	0.112333	0.540576
8_h8r	40.8098	0.297229	8_h8r	7.08357	0.136194
8_h9r	56.1793	0.409169	8_h9r	9.63844	0.185317
8_h10r	51.7748	0.37709	8_h10r	5.6094	0.10785
8_h11r	42.1826	0.307228	8_h11r	5.93045	0.114023
8_h12r	80.4787	0.586148	8_h12r	13.4354	0.258321
8_h13r	56.8506	0.414058	8_h13r	5.50338	0.105812
8_h14r	52.4272	0.381842	8_h14r	6.15484	0.118337
8_h15r	40.7755	0.296979	8_h15r	6.59733	0.126845
8_h16r	50.5686	0.368305	8_h16r	6.13757	0.118005
8_h17r	83.3739	0.607235	8_h17r	3.9016	0.0750144
8_h18r	43.0583	0.313606	8_h18r	10.4264	0.200466
8_h19r	39.3209	0.286385	8_h19r	8.58022	0.16497
8_h20r	82.7714	0.602847	8_h20r	10.5763	0.203348
12_h1r	15.9235	0.115975	12_20r	3.44589	0.0662524
12_h2r	25.3398	0.184557	12_h1r	8.26104	0.158833
12_h3r	20.0209	0.145818	12_h2-r	4.12488	0.0793074
12_h4r	17.8905	0.130301	12_h3-r	4.7282	0.0909074
12_h5r	21.336	0.155396	12_h4r	6.92456	0.133137
12_h6r	14.0511	0.102338	12_h5r	5.26901	0.101306
12_h7r	4.1456	0.0301936	12_h6r	4.4045	0.0846836
12_h8r	0	0	12_h7r	3.60751	0.06936
12_h9r	13.9908	0.101899	12_h8r	3.95583	0.076057
12_h10r	2.21729	0.0161491	12_h9r	2.52421	0.0485313
12_h11r	19.6834	0.143359	12_h10r	5.90332	0.113502
12_h12r	4.34527	0.0316478	12_h11r	5.92338	0.113887
12_h13r	3.91067	0.0284825	12_h12r	4.33457	0.0833392
12_h14r	6.74886	0.0491538	12_h13r	7.36374	0.141581
12_h15r	0.665609	0.00484781	12_h14r	4.88177	0.0938602
12_h16r	3.5534	0.0258804	12_h15r	6.72117	0.129226
12_h17r	15.9304	0.116025	12_h16r	3.28067	0.0630758
12_h18r	1.67901	0.0122287	12_h17r	6.20226	0.119249
12_h19r	21.6534	0.157708	12_h18r	3.4959	0.067214
12_h20r	2.67824	0.0195063	12_h19r	4.13193	0.0794429
16_h1r	22.4936	0.163827	16_h1r	1.06683	0.0205101
16_h2r	9.34299	0.0680476	16_h2r	0.0707273	0.00135812
16_h3r	7.25859	0.0528663	16_h3r	9.63419	0.185235
16_h4r	3.36964	0.024542	16_h4r	0.160562	0.00308538
16_h5r	5.5701	0.0405686	16_h5r	4.40912	0.0847725
16_h6r	4.90928	0.0357557	16_h6r	4.20549	0.0808573
16_h7r	27.3176	0.198962	16_h7r	2.31203	0.0444517
16_h8r	10.4457	0.0760789	16_h8r	4.18386	0.0804414
16_h9r	1.83162	0.0133402	16_h9r	1.46447	0.0281557
16_h10r	0.0298194	0.000217183	16_h10r	6.81123	0.130958
16_h11r	6.08621	0.0443275	16_h11r	0.378327	0.00727236
16_h12r	11.0154	0.080228	16_h12r	0.44101	0.00847755
16_h13r	15.4267	0.112357	16_h13r	9.1152e-05	0
16_h14r	9.43173	0.0686939	16_h14r	1.71378	0.0329491
16_h15r	1.8071	0.0131616	16_h15r	9.50885	0.182825
16_h16r	3.69892	0.0269403	16_h16r	1.10647	0.0212724
16_h17r	5.4917	0.0399976	16_h17r	2.54849	0.0489981
16_h18r	21.968	0.159999	16_h18r	0.00149082	2.69114e-05
16_h19r	6.09604	0.0443992	16_h19r	1.70453	0.0327713
16_h20r	10.5475	0.0768203	16_h20r	1.71809	0.0330319
20_h1r	42.9946	0.313142	20_h1r	8.35369	0.160615
20_h2r	54.7734	0.39893	20_h2r	7.19227	0.138284
20_h3r	52.6197	0.383244	20_h3r	6.86802	0.13205
20_h4r	60.5741	0.441178	20_h4r	5.45882	0.104955
20_h5r	57.545	0.419116	20_h5r	36.6142	0.703979
20_h6r	59.5427	0.433666	20_h6r	34.6897	0.666977
20_h7r	45.4613	0.331107	20_h7r	34.7045	0.667262
20_h8r	74.0985	0.53968	20_h8r	31.2519	0.600878
20_h9r	48.8318	0.355655	20_h9r	27.678	0.532163
20_h10r	45.9492	0.334661	20_h10r	32.1176	0.617524
20_h11r	25.2631	0.183998	20_h11r	40.6734	0.782026
20_h12r	34.6531	0.252388	20_h12r	34.0336	0.654363
20_h13r	2.71162	0.0197495	20_h13r	24.6251	0.473465
20_h14r	35.2868	0.257003	20_h14r	39.7288	0.763865
20_h15r	33.355	0.242934	20_h15r	52.0102	1
20_h16r	61.4853	0.447814	20_h16r	34.4222	0.661834
20_h17r	47.7245	0.347591	20_h17r	28.8934	0.555532
20_h18r	46.3762	0.337771	20_h18r	43.5017	0.836405
20_h19r	87.7715	0.639264	20_h19r	31.2021	0.599921
20_h20r	57.5233	0.418958	20_h20r	28.9729	0.557061
24_h1r	43.0169	0.313304	24_h1r	3.08484	0.0593105
24_h2r	36.346	0.264718	24_h2r	0.908637	0.0174686
24_h3r	24.8348	0.180879	24_h3r	5.39642	0.103755
24_h4r	26.3937	0.192233	24_h4r	1.72832	0.0332288
24_h5r	33.3016	0.242545	24_h5r	0.48888	0.00939796
24_h6r	14.6914	0.107001	24_h6r	0.0405733	0.000778351
24_h7r	28.8174	0.209885	24_h7r	0.675174	0.0129798
24_h8r	11.2451	0.0819012	24_h8r	0.241941	0.00465006
24_h9r	23.3051	0.169737	24_h9r	0.000479748	7.47154e-06
24_h10r	30.2463	0.220292	24_h10r	6.22856	0.119755
24_h11r	61.1035	0.445034	24_h11r	6.21075	0.119412
24_h12r	34.4148	0.250652	24_h12r	7.77578	0.149503
24_h13r	27.3834	0.199441	24_h13r	7.7245	0.148517
24_h14r	30.6756	0.223419	24_h14r	3.2635	0.0627456
24_h15r	30.1569	0.219641	24_h15r	2.87461	0.0552684
24_h16r	30.0037	0.218525	24_h16r	3.30398	0.063524
24_h17r	24.7334	0.18014	24_h17r	6.77282	0.130219
24_h18r	28.6737	0.208838	24_h18r	3.78766	0.0728236
24_h19r	19.1555	0.139515	24_h19r	1.72509	0.0331666
24_h20r	28.8271	0.209955	24_h20r	8.50493	0.163523
28_h1r	97.0388	0.70676	28_h1r	8.84488	0.170059
28_h2r	137.301	1	28_h2r	4.46787	0.0859021
28_h3r	78.0393	0.568382	28_h3r	5.55993	0.106899
28_h4r	121.342	0.883766	28_h4r	4.23197	0.0813664
28_h5r	119.574	0.870894	28_h5r	4.26243	0.0819522
28_h6r	125.131	0.911365	28_h6r	5.35421	0.102944
28_h7r	98.2213	0.715373	28_h7r	9.13233	0.175586
28_h8r	114.907	0.836903	28_h8r	7.61837	0.146477
28_h9r	92.0452	0.670391	28_h9r	7.16051	0.137673
28_h10r	90.2984	0.657668	28_h10r	9.44803	0.181656
28_h11r	76.1751	0.554804	28_h11r	4.35178	0.0836701
28_h12r	91.7253	0.668061	28_h12r	5.51752	0.106084
28_h13r	70.113	0.510653	28_h13r	4.62756	0.0889724
28_h14r	46.8102	0.340931	28_h14r	9.41991	0.181115
28_h15r	71.229	0.518781	28_h15r	3.63335	0.0698568
28_h16r	74.2179	0.540549	28_h16r	5.69063	0.109412
28_h17r	68.5166	0.499025	28_h17r	3.80302	0.073119
28_h18r	54.098	0.394011	28_h18r	4.17644	0.0802988
28_h19r	94.5722	0.688796	28_h19r	4.8171	0.0926167
28_h20r	71.5441	0.521075	28_h20r	4.73354	0.0910101

### Sheet: Gene ID
C. riparius gene ID	D. melanogaster ID	Uniprot ID	Uniprot gene name	ROS target
g6484	Q7KTX7	XP_034480226	E3 ubiquitin-protein ligase parkin	-
g17125	Q02280	NP_001251370	B lymphocyte-induced maturation protein 1 homolog	-
g4855	Q9W1K5	XP_058828536	sestrin homolog isoform X2	hydrogen peroxide
g12593	P91682	XP_037033613	SLIT-ROBO Rho GTPase-activating protein 1-like isoform X1	-
g4553	P61851	XP_057324328	superoxide dismutase	superoxide
g9900	Q9VZU4	XP_065090484	-	-
g17127	P08510	XP_031618064	retinol dehydrogenase 12-like isoform X1	-
g2790	A8JNT1	XP_062559557	mpv17-like protein	hydrogen peroxide
g1496	P40417	XP_065073916	-	-
g17122	Q9V3Q4	-	-	-
g3927	Q8MUJ1	XP_026470323	protein eiger	-
g16729	Q9V3A6	XP_037032734	thioredoxin domain-containing protein 15 isoform X1	hydrogen peroxide
g9456	Q9VA37	XP_037948373	protein dj-1beta	generalROS
g5088	Q9VWG0	XP_053695111	probable mitochondrial glutathione transporter SLC25A40	hydrogen peroxide
g7397	Q9W3W4	XP_001355575	5-demethoxyubiquinone hydroxylase, mitochondrial	-
g5372	Q9W588	XP_039438677	mpv17-like protein	hydrogen peroxide
g12652	Q9VYD6	XP_065080888	-	-
g14121	O16844	XP_037917305	kinesin-like protein costa	-
g12531	Q94523	XP_058054989	succinate dehydrogenase	superoxide
g14139	Q9VAW7	XP_058464568	cytochrome b-c1 complex subunit 7-like	-
g2918	P84029	XP_011189550	cytochrome c-2	-
g3881	Q7JUR6	XP_065075981	-	-
g13068	P19538	XP_050068027	transcriptional activator cubitus interruptus	-
g1306	P91938	XP_062705637	GTPase-activating protein CdGAPr isoform X1	-
g12942	Q7KRU8	XP_037028251	ferritin subunit	-
g6353	Q94511	XP_050068882	NADH-ubiquinone oxidoreductase 75 kDa subunit, mitochondrial	-
g10559	Q9VAF5	XP_058463178	cadherin-99C	-
g1208	Q9VQH2	XP_055643898	dual oxidase	hydrogen peroxide
g13062	Q9VQH2	XP_062715217	rho GTPase-activating protein Graf isoform X1	-
g17010	Q9VQH2	XP_058838293	peroxidase	hydrogen peroxide
g11811	Q9VFL5	XP_037913318	methionine--tRNA ligase, mitochondrial isoform X2	-
g11246	Q95V55	XP_062536274	forkhead box protein O	-
g15582	Q4V6M1	XP_031624608	bis(5'-nucleosyl)-tetraphosphatase	-
g11608	Q9V429	XP_063701603	thioredoxin-like protein 1	hydrogen peroxide
g16733	Q9VZM6	XP_039452697	mpv17-like protein 2	hydrogen peroxide
g7987	F3YDF1	XP_038110460	ATP-dependent zinc metalloprotease YME1L isoform X1	-
g8420	P13217	XP_053681302	1-phosphatidylinositol 4,5-bisphosphate phosphodiesterase isoform X2	-
g9271	Q7YU24	XP_040230060	transmembrane GTPase Marf	-
g7690	Q8INF0	XP_055636831	soluble guanylate cyclase 88E isoform X2	-
g12106	P20482	XP_055697669	segmentation protein cap'n'collar isoform X4	-
g14016	Q02936	XP_055587049	protein hedgehog	-
g11428	Q8MSG8	XP_055904976	aprataxin-like protein	-
g5135	P92208	XP_021703781	stress-activated protein kinase JNK isoform X1	-
g10754	Q9VEJ0	XP_001663718	peroxiredoxin-2	hydrogen peroxide
g4496	Q9VTQ1	XP_055689045	peroxisomal membrane protein 2	-
g7526	P91929	XP_017073614	NADH dehydrogenase	-
g17118	P13677	XP_037045551	uncharacterized protein LOC119080996 isoform X4	-
g11137	P05130	XP_055542429	uncharacterized protein LOC129728068 isoform X2	-
g5514	Q9VGN7	XP_055849502	exonuclease 3'-5' domain-containing protein 2	-
g1209	P17336	XP_059610489	rho GTPase-activating protein conundrum	-
g3000	P17336	XP_037908347	catalase isoform X2	hydrogen peroxide
g10141	O97148	XP_058457054	tyrosine-protein phosphatase 99A	-
g8800	Q960M4	XP_035783272	peroxiredoxin-5, mitochondrial-like	hydrogen peroxide
g16287	Q9VLU5	XP_055631233	WW domain-containing oxidoreductase	-
g17123	O61443	XP_062699300	potassium voltage-gated channel protein Shaker-like isoform X1	-
g15174	Q9VTI8	XP_055694011	protein charybde-like	generalROS
g11082	Q9VAC5	XP_050101304	ADAM 17-like protease	-
g3748	Q9VSF4	XP_061398886	probable deoxyhypusine synthase	generalROS
g17117	O18373	XP_053680206	selenide, water dikinase 2-like	-
g3285	Q00637	XP_063706752	superoxide dismutase	superoxide
g13340	Q9W022	XP_052866574	thioredoxin, mitochondrial	hydrogen peroxide
g6714	Q7JR71	XP_035786976	superoxide dismutase	superoxide
g6407	Q9VXK7	XP_050072607	NADH-quinone oxidoreductase subunit B 2	-
g3880	Q9VTU2	XP_055625833	NADH dehydrogenase	-
g1133	P05130	XP_055703418	atypical protein kinase C isoform X3	-
g12941	Q9VA83	XP_055297097	soma ferritin	-
g12958	H0RNE1	XP_063700457	peroxiredoxin-6	hydrogen peroxide
g13470	O97148	XP_053682708	RNA helicase aquarius isoform X1	-
g1397	P91682	XP_065090061	-	-
g14141	O97148	XP_037032668	probable G-protein coupled receptor Mth-like 14	-
g14255	Q8MSG8	XP_053695644	cadherin EGF LAG seven-pass G-type receptor 1-like	-
g1472	Q9W2I0	XP_055679140	kinase D-interacting substrate of 220 kDa isoform X2	-
g16265	Q9V429	XP_063698642	thioredoxin-2-like	hydrogen peroxide
g16610	Q8SXR1	XP_049282879	apolipoprotein D-like	-
g17054	Q9W2I0	XP_001842507	DNA-binding protein RFXANK	-
g17120	Q9NAZ4	XP_043196248	uncharacterized protein LOC122367306	-
g17124	P19538	XP_038113280	fat-like cadherin-related tumor suppressor homolog isoform X1	-
g17126	P19538	XP_055702004	G-protein coupled receptor Mth2-like isoform X2	-
g1873	O97148	XP_055683534	G-protein coupled receptor Mth-like	-
g1908	H0RNE1	XP_039445766	PITH domain-containing protein GA19395	-
g1977	Q9VUM2	XP_011204713	reactive oxygen species modulator 1	generalROS
g2143	Q9V3Q4	XP_029725869	peroxiredoxin-2	hydrogen peroxide
g2853	Q9VBK8	XP_035912190	superoxide dismutase	superoxide
g3086	-	XP_055589762	uncharacterized protein LOC129741935 isoform X1	-
g3270	Q1ECA7	XP_037049266	uncharacterized protein LOC119083635 isoform X1	-
g4070	P13677	XP_037920894	rac GTPase-activating protein 1	-
g4154	Q9W022	XP_013140174	PREDICTED: thioredoxin, mitochondrial	hydrogen peroxide
g4513	O16844	XP_031634865	rho GTPase-activating protein 11A-like	-
g4854	A0A0B4LGG4	XP_058828534	sestrin homolog isoform X1	hydrogen peroxide
g5154	B5A5T4	XP_061390284	protein quiver	-
g5339	P91938	XP_055632408	thioredoxin reductase 1, mitochondrial isoform X4	hydrogen peroxide
g5559	M9MSF0	XP_023307115	putative sulfiredoxin	-
g565	Q9VLU6	XP_040239618	succinate dehydrogenase assembly factor 4, mitochondrial	superoxide
g5689	Q9V429	XP_062546431	thioredoxin-2	hydrogen peroxide
g6280	Q9VYU5	XP_055914962	insecticyanin-A	generalROS
g6392	O61443	XP_062701352	rho GTPase-activating protein 190 isoform X1	-
g6404	Q9NAZ3	XP_063706526	rho GTPase-activating protein 21 isoform X2	-
g670	-	XP_037036980	rho GTPase-activating protein 92B	-
g6813	P13677	XP_063707006	serine/threonine-protein kinase MARK2 isoform X3	-
g6904	O18373	XP_037046274	inactive selenide, water dikinase-like protein	-
g6931	Q9V3A6	XP_055603329	ero1-like protein	-
g7175	P05130	XP_065089099	-	-
g7288	O97148	XP_037052449	probable G-protein coupled receptor Mth-like 1 isoform X1	-
g7378	-	XP_055683346	uncharacterized protein LOC129790114	-
g7438	Q4V5R4	XP_055598119	proton-coupled amino acid transporter-like protein CG1139	-
g7567	Q0KHV6	XP_055606748	serine/threonine-protein kinase Pink1, mitochondrial isoform X1	-
g7638	O97148	XP_055702005	G-protein coupled receptor Mth2-like isoform X3	-
g7883	O61443	XP_063708155	mitogen-activated protein kinase p38b-like isoform X2	generalROS
g8028	P13677	XP_031625820	N-chimaerin	-
g8616	Q9VA83	XP_053694277	ralA-binding protein 1 isoform X2	-
g8790	Q9W022	XP_001661418	phosducin-like protein	-
g9210	P91682	XP_058451434	serine-rich adhesin for platelets	-
g9583	O97148	-	-	-
g9584	O97148	-	-	-
g9585	O97148	XP_039444751	G-protein coupled receptor Mth2-like isoform X3	-
g9586	O97148	XP_058838550	G-protein coupled receptor Mth2-like isoform X1	-
g97	Q9VJ83	XP_037048878	protein grindelwald	-
g10478	-	XP_055716214	uncharacterized protein LOC129810016 isoform X1	-

### Sheet: ROS Genes
C. riparius gene ID	Gene ID	Gene Name	ROS target	Produce or Scavenge
g16729	XP_037032734	thioredoxin domain-containing protein 15 isoform X1	general ros	scavenge
g565	XP_040239618	succinate dehydrogenase assembly factor 4, mitochondrial	superoxide	produce
g11608	XP_063701603	thioredoxin-like protein 1	general ros	scavenge
g12958	XP_063700457	peroxiredoxin-6	hydrogen peroxide	scavenge
g3285	XP_063706752	superoxide dismutase	superoxide	scavenge
g4854	XP_058828534	sestrin homolog isoform X1	hydrogen peroxide	scavenge
g16733	XP_039452697	mpv17-like protein 2	hydrogen peroxide	scavenge
g17010	XP_058838293	peroxidase	hydrogen peroxide	scavenge
g10754	XP_001663718	peroxiredoxin-2	hydrogen peroxide	scavenge
g12531	XP_058054989	succinate dehydrogenase	superoxide	produce
g13340	XP_052866574	thioredoxin, mitochondrial	hydrogen peroxide	scavenge
g3000	XP_037908347	catalase isoform X2	hydrogen peroxide	scavenge
g4154	XP_013140174	PREDICTED: thioredoxin, mitochondrial	hydrogen peroxide	scavenge
g4553	XP_057324328	superoxide dismutase	superoxide	scavenge
g4855	XP_058828536	sestrin homolog isoform X2	hydrogen peroxide	scavenge
g5372	XP_039438677	mpv17-like protein	hydrogen peroxide	produce
g5689	XP_062546431	thioredoxin-2	hydrogen peroxide	scavenge
g2790	XP_062559557	mpv17-like protein	hydrogen peroxide	produce
g5088	XP_053695111	probable mitochondrial glutathione transporter SLC25A40	general ros	scavenge
g2143	XP_029725869	peroxiredoxin-2	hydrogen peroxide	scavenge
g1208	XP_055643898	dual oxidase	hydrogen peroxide	produce
g6714	XP_035786976	superoxide dismutase	superoxide	scavenge
g8800	XP_035783272	peroxiredoxin-5, mitochondrial-like	hydrogen peroxide	scavenge

### Sheet: Broken Stick Model
PC	Observed	Expected	Significant?
PC1	0.242	0.162	Yes
PC2	0.162	0.119	Yes
PC3	0.108	0.097	Yes
PC4	0.081	0.083	No
PC5	0.063	0.072	No
PC6	0.061	0.063	No
PC7	0.045	0.056	No
PC8	0.044	0.05	No
PC9	0.032	0.044	No
PC10	0.028	0.039	No
PC11	0.027	0.035	No
PC12	0.024	0.031	No
PC13	0.016	0.027	No
PC14	0.012	0.024	No
PC15	0.011	0.021	No
PC16	0.009	0.018	No
PC17	0.009	0.015	No
PC18	0.006	0.013	No
PC19	0.006	0.01	No
PC20	0.005	0.008	No
PC21	0.004	0.006	No
PC22	0.003	0.004	No
PC23	0.002	0.002	No

### Sheet: Statistical Test for Sample Sco
ANOVA Results for PC1
Source	Df		Sum Sq		Mean Sq		F value		Pr(>F)
Temperature	4		96.77		24.192		5.807		0.000596
Residuals	53		220.78		4.166
Tukey HSD Results for PC1
Comparison		Diff		Lwr		Upr		P adj
10-5		-0.0621731		-2.46805		2.3437		0.999993
15-5		-2.41964		-4.82551		-0.0137613		0.0480537
20-5		-2.72393		-5.18155		-0.266308		0.0228058
25-5		-2.83451		-5.24038		-0.428632		0.0132929
15-10		-2.35746		-4.71045		-0.00447109		0.049346
20-10		-2.66175		-5.06763		-0.25588		0.0231532
25-10		-2.77233		-5.12532		-0.419341		0.0132871
20-15		-0.304292		-2.71017		2.10158		0.99641
25-15		-0.41487		-2.76786		1.93812		0.987222
25-20		-0.110578		-2.51645		2.2953		0.999934
ANOVA Results for PC2
Source	Df		Sum Sq		Mean Sq		F value		Pr(>F)
Temperature	4		67.43		16.858		6.162		0.000379
Residuals	53		145.01		2.736
Tukey HSD Results for PC2
Comparison		Diff		Lwr		Upr		P adj
10-5		1.55033		-0.399436		3.5001		0.179305
15-5		1.92256		-0.0272106		3.87232		0.055039
20-5		3.476		1.4843		5.4677		8.13e-05
25-5		1.86164		-0.0881245		3.81141		0.0679321
15-10		0.372226		-1.53468		2.27914		0.981322
20-10		1.92567		-0.0240985		3.87544		0.0544412
25-10		0.311312		-1.5956		2.21822		0.990444
20-15		1.55344		-0.396324		3.50321		0.17774
25-15		-0.0609139		-1.96782		1.846		0.999985
25-20		-1.61436		-3.56413		0.33541		0.149115
ANOVA Results for PC3
Source	Df		Sum Sq		Mean Sq		F value		Pr(>F)
Temperature	4		49.86		12.465		7.208		0.000104
Residuals	53		91.65		1.729
Tukey HSD Results for PC3
Comparison		Diff		Lwr		Upr		P adj
10-5		-2.45057		-4.00069		-0.90045		0.0003944
15-5		-2.39207		-3.94218		-0.841947		0.0005615
20-5		-1.49186		-3.07532		0.0915955		0.0738407
25-5		-2.37182		-3.92194		-0.821706		0.0006339
15-10		0.0585031		-1.45754		1.57455		0.999967
20-10		0.958706		-0.591412		2.50882		0.415171
25-10		0.0787446		-1.4373		1.59479		0.999892
20-15		0.900203		-0.649915		2.45032		0.47927
25-15		0.0202415		-1.4958		1.53629		1
25-20		-0.879961		-2.43008		0.670156		0.502123

### Sheet: PCA Scores
Sample	Temperature	PC1	PC2	PC3	PC4	PC5	PC6	PC7	PC8	PC9	PC10	PC11	PC12	PC13	PC14	PC15	PC16	PC17	PC18	PC19	PC20	PC21	PC22	PC23
X25_1	25	-1.48193	0.0174468	-0.521343	1.74168	-0.363925	-1.01298	-1.01566	0.110265	-0.397036	-1.00318	-1.08197	1.07917	0.479928	0.353527	-0.212129	-0.425301	-0.597475	-0.579778	0.0223755	0.101893	-0.112835	0.484581	0.0393468
X25_2	25	-0.488296	-0.591868	-1.12123	-3.06906	0.222609	0.11441	1.71416	-1.02837	-0.698795	-0.736199	-1.86656	0.679103	-0.083567	-0.41384	0.243545	0.139166	-0.0327215	0.252787	0.226678	0.477394	-0.37121	-0.107836	0.154739
X25_3	25	-1.66762	2.66202	0.624155	0.0498915	0.180788	1.23106	-0.470692	-0.446635	0.356098	-1.12158	0.429689	0.489386	-0.169127	-0.879764	-0.0888327	-0.313871	0.931068	0.286552	-0.675514	0.064336	0.091367	-0.140424	0.141144
X25_4	25	-2.52676	-0.746467	-0.473376	1.50587	1.50218	0.676521	-0.972226	-1.02307	0.446882	-0.308933	-0.18913	-0.451313	-0.512945	-0.435606	0.921854	-0.461191	-0.193771	-0.0448731	0.0672183	0.332263	0.333637	0.284441	-0.141079
X25_5	25	-0.553976	-2.29622	-0.380131	3.09106	0.195905	-1.5116	-1.44957	-2.64671	1.27117	-1.0625	0.617836	-0.121914	-0.723918	-1.39745	-1.25867	0.8349	-0.560125	0.192823	0.406862	-0.300852	-0.0104692	-0.277669	0.0955473
X25_6	25	2.0135	1.97906	-1.47242	-0.834409	1.96298	0.0691849	-0.729487	0.439152	0.271756	-0.521298	-0.847265	1.55126	-0.859198	-0.437033	-0.145392	-0.447583	0.364786	-0.252098	-0.608174	-0.231208	-0.177959	-0.171593	-0.384965
X25_7	25	-0.671713	-0.422767	0.347728	2.10172	0.0470067	0.21374	0.213816	-1.02717	0.049716	-1.43038	0.125489	0.55624	1.32516	0.138223	0.237686	-0.637256	0.209419	-0.085692	0.317834	-0.287633	-0.309749	0.325477	0.206854
X25_8	25	-3.1908	2.2662	-0.830155	1.11507	-2.76018	0.138571	-1.45007	2.08226	-0.0915824	0.137902	-0.149228	-0.27781	-0.129072	0.800441	-1.55264	-0.43645	0.401542	0.371829	0.444425	0.345363	-0.411061	-0.166001	-0.041437
X25_9	25	2.60665	2.88918	-0.1271	0.961049	3.78869	-0.508303	-0.496799	0.841053	1.14845	0.197085	-1.66059	-0.715596	0.474798	0.125353	-0.911615	-0.1189	0.0358963	0.261183	-0.604018	0.0967834	0.409129	-0.147468	0.104973
X25_10	25	-0.913585	-1.42218	-1.45406	1.58387	1.37953	0.731817	-0.481598	0.131679	-0.592092	-0.622704	-0.668231	-0.165952	-0.19807	0.0427145	0.482597	-0.0651177	0.0243099	0.285645	0.294084	0.454062	-0.456294	0.340574	0.106908
X25_11	25	-7.01383	-5.97283	-1.36005	0.299407	3.69439	0.856217	1.07594	0.881582	-0.445444	0.283722	-0.136955	-0.434223	-0.602744	1.15197	-0.248034	-0.397581	-0.178676	-0.359388	-0.0968728	-0.0087975	-0.0254306	-0.545623	0.287913
X25_12	25	-0.727306	2.82289	-0.386865	-0.229903	0.611997	-0.485124	-0.65263	-2.05417	0.356975	1.65152	0.753442	0.616004	1.05642	0.148377	0.735647	-1.21875	-0.461371	-0.200207	0.0799343	0.548383	-0.154742	-0.641754	0.0502586
X20_1	20	1.01961	0.349707	-2.15734	1.02437	-0.242044	0.483783	0.504725	1.05567	-0.295945	1.79646	0.988927	0.413399	-1.25955	-0.338203	0.544684	0.048003	-0.52819	0.411258	0.680722	0.356254	0.0555995	-0.0464727	-0.0946161
X20_2	20	-5.50848	0.213676	-0.670364	0.288162	-1.79423	0.108493	0.6326	0.669156	1.12323	0.0851774	1.00174	1.96449	-0.169736	0.236755	0.103129	0.0440183	0.424443	-0.252043	-0.905206	0.0366179	0.297818	0.285159	0.133776
X20_3	20	-2.07365	2.43143	0.128291	0.816073	-1.79513	-1.18888	0.404865	0.75699	-0.405815	-0.617749	-0.295289	0.821671	-0.586416	0.538405	0.0607359	-0.441494	-0.116245	0.282954	0.269026	-0.169392	0.315084	-0.453747	-0.209193
X20_4	20	-0.476604	5.05201	3.40945	1.29711	1.04754	1.83387	2.4599	-0.0979885	-0.402339	0.881595	-0.420411	-0.317745	-0.0995336	0.375643	0.0831336	-0.327469	-0.348037	0.653428	0.265536	-0.807593	0.0150761	0.374166	0.149767
X20_5	20	-2.68008	1.00577	-0.706029	0.114669	-0.647299	0.050977	-0.202989	0.556164	0.623277	-0.71202	-0.468996	0.0775525	-0.128566	0.16965	0.17047	0.46527	0.189894	-0.0332392	-0.175083	-0.369706	-0.248381	0.0682103	-0.30443
X20_6	20	-1.70257	0.353403	-0.273483	2.62016	-0.359513	-1.06651	-0.00628505	-0.835738	0.30459	0.595054	-0.182179	1.14184	0.761974	0.0426901	0.253057	0.0636336	-0.222223	1.33501	0.195204	-0.0360166	0.368817	0.0480989	0.100067
X20_7	20	1.65991	2.21886	-0.376723	-1.15682	-0.410505	0.140389	0.0784895	-0.0750506	0.944742	-0.23206	-0.125547	-0.191019	-0.746754	0.206464	0.303745	0.147954	0.391452	0.0847474	0.444289	-0.0665335	-0.355467	0.206427	0.157889
X20_8	20	-1.18706	2.57707	0.528663	-0.427554	1.8302	-0.974867	-0.58181	0.974771	0.205869	0.44308	1.45891	-0.306158	0.92909	0.0874445	-0.763748	0.280571	0.214485	0.0831482	0.281066	0.558617	-0.199472	0.14408	-0.399183
X20_9	20	2.786	0.751702	-1.26428	-1.06635	0.188451	-0.698506	-0.757845	-0.28333	0.178364	0.885686	-0.837151	0.863055	-1.02915	0.0325089	0.289368	0.499942	-0.288205	-0.028184	0.206965	0.177915	-0.221805	-0.0658421	-0.0233031
X20_10	20	-1.6707	1.38515	0.901012	0.603567	-2.07274	-0.650468	0.265607	-0.478243	-0.0264043	-0.250455	-0.434421	0.0366277	-0.902103	0.0738873	-0.067867	-0.418327	0.169889	-1.07099	0.116423	-0.110566	-0.114523	-0.197473	0.0811641
X20_11	20	-2.34771	2.50493	3.60176	2.10803	0.798536	1.09335	0.881581	-1.58449	0.193826	0.482956	0.430102	-0.771676	-0.780249	0.398062	-0.0602802	1.2492	0.141749	-0.539478	-0.151441	0.230125	-0.417959	-0.10744	0.141321
X15_1	15	-0.421963	1.77424	-0.13104	-0.582056	-0.9536	-0.959732	0.439946	-0.356328	-1.17798	-0.796583	0.321703	-0.130132	-0.0637057	-0.524194	0.780062	-0.0591319	-0.629067	-0.0609441	-0.35585	-0.753062	-0.0699519	-0.580759	0.0923716
X15_2	15	-2.88939	-1.36144	-0.40868	-0.70753	-0.74973	-0.350586	-1.29253	0.313212	-0.108679	0.730131	-0.0619554	-0.443523	-0.412768	0.323961	0.540522	0.456339	0.199533	-0.0639261	0.44975	-0.386299	1.03838	0.126165	0.15586
X15_3	15	3.35008	-0.847287	-1.97457	0.878931	-0.516351	-0.85808	0.837506	-1.82579	-1.64135	0.250633	1.1384	-0.226027	-0.317838	1.47674	-0.662984	0.16851	-0.520629	0.0397345	-0.649264	0.295891	0.239847	0.131276	-0.288192
X15_4	15	-1.24787	-1.03845	0.0359414	-0.636571	1.02235	-0.168972	1.53003	-1.24514	-0.319495	-1.59436	0.638028	-0.587864	-0.036816	-0.0494548	-0.00496101	0.224009	0.683126	0.376785	0.329124	-0.0329433	0.196854	-0.174012	-0.640207
X15_5	15	-0.496458	0.0609656	-1.37072	-1.16154	-0.837897	-0.780005	-0.106231	0.0785805	0.0519889	0.106849	-0.964375	-0.557866	-0.283639	-0.34341	-0.475705	0.350878	-0.0165247	0.151762	-0.400623	0.3535	0.208929	0.0229872	0.271485
X15_6	15	-3.17473	-0.933074	-0.884502	-2.31151	-0.851857	-0.321465	0.987145	-0.177101	0.0836233	0.0911324	0.381231	-0.24237	0.748354	0.153126	0.332625	0.794167	0.605691	0.566524	-0.205182	-0.137966	-0.113988	-0.166162	0.0481908
X15_7	15	-3.66563	0.336342	-0.935194	-2.19639	0.801873	-1.07145	-0.527749	0.0655202	-0.0276309	0.325296	-0.298639	-0.867715	0.0801026	0.24661	-0.0385767	0.271563	-0.56908	0.172064	-0.111625	-0.714772	-0.542518	0.448848	-0.0975599
X15_8	15	-4.09487	0.84595	0.390948	-0.712147	-0.341405	0.121903	-1.18704	-0.67404	-0.751622	1.27482	-0.232378	-0.618129	1.38214	-0.983246	0.171343	0.268517	-0.395639	-0.607068	-0.313975	0.323814	0.378066	0.213411	-0.257451
X15_9	15	2.39214	1.46354	-0.939228	-0.427899	0.780198	0.239738	-0.266165	0.0167644	0.416554	-0.156649	0.23936	-0.0804384	-0.316245	0.38108	0.398271	0.0820298	-0.133051	0.0982685	-0.0510039	-0.150606	-0.400325	0.0500464	0.0181102
X15_10	15	0.719187	0.683679	-0.49843	-0.329454	0.524563	0.425691	-1.28585	-0.27292	0.190161	0.608138	0.0395509	0.440784	0.212132	0.478397	0.730509	0.787535	-0.363811	-0.0948508	-0.225108	-0.337379	0.100721	0.00836566	-0.274359
X15_11	15	1.11633	0.212394	-1.4083	-1.71538	-0.223722	-0.964294	1.25361	-0.733954	0.278111	0.34803	0.833049	-0.587696	-0.433681	-0.750698	-0.364104	-0.759854	0.0624558	-0.094018	0.381005	-0.0267001	-0.318088	0.0974206	0.0714281
X15_12	15	-1.22405	0.718579	0.726015	-1.37352	-0.445011	-1.2994	0.679332	-0.604594	-0.281299	-0.169352	-0.523755	-0.985931	0.322035	0.172049	0.251999	0.0462585	0.818659	-0.183037	0.544447	0.605375	0.145455	-0.000497862	-0.146868
X10_1	10	0.409008	-2.23894	-1.06045	-1.87896	0.269102	-1.23615	0.636632	-0.564678	0.323127	0.741212	0.984455	0.278964	-0.313267	0.0321263	-0.849046	-0.536074	-0.0468541	-0.128652	-0.186622	-0.705352	-0.0931923	0.495246	-0.0266982
X10_2	10	-0.561221	-0.758269	-0.420932	-0.118377	0.55195	-0.731332	-1.287	1.02036	-1.43457	-0.242352	0.562383	-0.841016	0.539657	-0.544543	0.408276	-0.240645	0.126736	0.173224	-0.110682	-0.344756	-0.453831	-0.102843	0.143982
X10_3	10	3.80798	0.242531	-0.615655	1.64277	-0.753365	-0.15144	0.435725	0.159689	-1.88931	-0.550062	0.538935	-0.368866	0.513656	0.189878	0.186272	0.34509	-0.0720907	-0.4798	0.10701	0.117215	-0.145775	0.0540324	0.21102
X10_4	10	3.18813	0.784211	-1.03072	-0.257497	0.304373	-0.015002	0.121723	-0.274938	-0.566703	-1.76104	1.0607	-0.67934	0.19559	0.383157	0.0188858	-0.398936	0.215957	0.19873	-0.240461	0.370074	0.410361	0.140691	0.193765
X10_5	10	2.95096	0.737675	-0.0984075	-1.17711	1.21687	0.565544	-1.46739	0.528354	0.412248	-0.391778	-0.131752	1.58448	0.592641	0.715024	0.191218	1.1971	0.441254	-0.345114	0.600433	-0.0629422	0.136303	-0.180019	0.29452
X10_6	10	0.470469	-0.334455	-1.4146	-0.1659	0.045445	-0.366534	-0.279276	1.00976	-0.799104	0.781306	-0.568605	-0.276184	0.143352	-0.850766	-0.113903	-0.226641	0.0612208	0.167139	-0.0549444	0.132885	0.042643	0.181563	0.279553
X10_7	10	0.485975	0.945648	0.902271	-1.2662	1.03397	1.24005	1.94818	0.129671	-0.760364	0.878468	0.0447575	1.5297	0.300536	-0.752097	-1.06701	0.0561717	-0.128652	-0.554977	0.409956	0.04926	0.274233	0.0566185	-0.0976307
X10_8	10	0.384144	-1.20655	-0.546749	1.32741	-0.642285	3.55855	-0.458763	1.17915	-2.32484	0.275321	-0.792583	-0.325276	0.00531717	-0.854168	-0.382261	-0.0142882	0.277774	-0.143757	0.282008	-0.455851	0.283382	-0.148049	-0.256775
X10_9	10	1.11092	-0.0179338	0.39121	-0.593998	0.0471915	-1.39036	-1.31169	1.0081	0.230903	0.792295	1.21092	-0.502078	-0.171069	-0.186346	-0.0662136	0.046412	0.433142	-0.318125	0.258199	-0.153131	-0.014733	0.114312	0.28106
X10_10	10	1.75989	-1.51508	-3.67484	-0.305221	-2.03501	4.44649	0.0804204	-1.93009	1.01313	0.408488	-0.32969	-0.185645	0.136633	0.162071	-0.138722	0.0227267	0.192603	0.212427	-0.259884	0.343704	-0.0459559	0.157075	0.0636759
X10_11	10	3.68052	0.167082	-0.812851	-0.108702	0.751436	0.41877	-0.432134	0.0237826	-0.41773	-1.04969	0.738776	0.343377	0.16058	0.477271	0.00610144	-0.194401	0.00871528	-0.617898	0.345985	-0.348866	0.437543	0.0177297	0.0137135
X10_12	10	0.965548	0.642811	0.281935	0.762948	-0.472425	0.814998	0.557625	0.0312072	-0.153095	0.190637	0.0317991	-0.696581	0.332251	-0.257987	0.0118281	0.295094	0.345987	-0.275134	-0.379265	-0.29473	-0.0396886	0.0405797	0.054717
X5_1	5	3.17779	-1.78809	0.634442	-0.562547	-0.849106	-1.26499	0.896282	0.566983	-0.361765	0.192783	-0.624337	0.665507	0.354309	0.0143142	-0.319263	0.216582	-0.494254	0.456456	-0.357762	-0.254544	0.205727	-0.130843	0.035798
X5_2	5	2.1312	-0.568886	-1.76062	1.21866	-1.2134	-1.2387	2.35298	0.828667	2.9999	0.019283	-1.53467	-1.59164	0.911333	0.0457961	0.27037	-0.180581	-0.193732	-0.656604	0.31881	-0.206606	0.339117	-0.12133	-0.12744
X5_3	5	1.41468	-1.1129	1.73507	-0.257422	0.252255	0.659438	-1.22055	1.06578	1.02474	-0.579551	0.45893	-0.679887	-1.15364	0.0031598	0.872195	-0.70228	-0.00937778	0.182354	-0.0143845	0.0304061	0.219207	0.200974	-0.282374
X5_4	5	-0.114863	0.498103	3.13887	-1.19211	-1.21546	0.924794	-0.175438	0.759804	0.233567	-0.895839	-0.425401	-0.631032	-0.6849	-0.0302583	-0.174295	0.151382	-1.4269	-0.143762	-0.385038	0.655742	-0.0571884	0.12539	-0.0120371
X5_5	5	0.888736	-2.54501	3.38152	-1.39	0.0159458	0.925871	0.354212	0.124043	1.17533	0.377855	1.43296	0.611369	-0.0345682	-0.319089	-0.0545062	-0.404321	0.0164023	-0.0685236	0.0118556	0.101339	0.139704	0.0100528	0.182729
X5_6	5	2.90671	-4.0059	3.45809	2.19511	-0.3771	-2.66607	-0.0204305	-0.863273	-1.05273	1.62091	-1.4949	0.554236	-0.473146	0.0608475	0.427427	-0.157354	1.23226	-0.0410335	-0.392073	0.161836	-0.300515	0.166902	-0.157569
X5_7	5	2.96737	-2.19431	1.59028	-0.541193	-1.36773	1.9575	-2.05719	-0.843951	0.767217	1.06306	-0.165021	-0.906731	0.717256	0.594145	-0.287558	-0.424855	0.0880378	0.197334	-0.214465	-0.495062	-0.437035	-0.432846	-0.112592
X5_8	5	0.397897	-0.242412	2.35105	-1.6993	-0.637327	-0.554934	-0.484943	0.905163	-0.713306	-1.15575	0.145333	-0.394395	0.25197	-0.00894579	0.212115	0.10878	-0.487556	0.272129	-0.193608	0.375949	0.0544216	-0.104665	0.0975921
X5_9	5	-0.0635756	-4.78037	3.34004	-0.904111	-0.269256	0.805907	-0.0152386	0.557117	0.758945	-0.795614	-0.267496	1.31893	0.839386	0.0984931	-0.166869	0.00357168	-0.523107	0.165803	0.487004	0.0857921	-0.259706	0.0227648	-0.216521
X5_10	5	2.29024	-1.78175	-1.03477	2.8687	0.0496463	-0.0591286	1.90978	3.15275	0.836217	0.158497	1.34358	0.0974566	0.403237	-0.67335	0.573948	0.54819	-0.0514757	0.00129286	-0.474092	0.320205	-0.406525	-0.161607	-0.0741843
X5_11	5	1.78569	-0.870795	2.69747	-0.85954	0.0796484	-0.301787	-0.109532	-0.0754467	-0.133691	0.0822866	-0.171497	-0.554842	-0.493857	0.100084	-0.338429	-0.204908	0.280354	0.389805	-0.0520062	0.146872	0.54895	-0.0706934	0.205425
